# Non-Invasive Cancer Detection in Canine Urine through *C. elegans* Chemotaxis

**DOI:** 10.1101/2022.04.29.490074

**Authors:** Chan Namgong, Jong Hyuk Kim, Myon-Hee Lee, Daniel Midkiff

## Abstract

Cancer is the leading cause of death of companion animals, and successful early treatment has been a challenge in the veterinary field. We have developed the Non-Invasive Cancer Screening (N.C.S.) Study to perform cancer detection through the analysis of canine urine samples. The test makes use of the strong olfactory system of the nematode *C. elegans*, which was previously shown to positively respond to urine samples from human cancer patients. We performed a proof-of-concept study to optimize the detection capability in urine samples obtained from dogs with naturally occurring cancers. In this study, we established a scale for identifying the cancer risk based on the magnitude of the chemotaxis index of *C. elegans* towards a canine urine sample. Through validation, the N.C.S. Study achieved a sensitivity of 85%, showing that it is highly sensitive to indicating the presence of cancer across multiple types of common canine cancers. The test also showed a 93% specificity to cancer samples, indicating a low rate of over-identifying cancer risk. From these results, we have demonstrated the ability to perform low-cost, non-invasive cancer detection in companion animals, a method which can increase the ability to perform cancer diagnosis and treatment.
