## Supplementary Table 1 for "Non-Invasive Cancer Detection in Canine Urine through *C. elegans* Chemotaxis"

### Sheet: Sheet1
	Cancer Samples								Noncancer Samples
	P01	P02	P03	P04	P05	P06	P07	P08	P09	P10	P11	P12	P13	P14	P15	P16	P17	P18	P19	P20	P21	P22
Replicate 1	0.171	0.028	0.123	0.135	-0.029	0.053	-0.011	0.237	-0.159	-0.029	0.247	0.029	-0.065	0.068	-0.024	-0.205	0.02	0.053	0.026	-0.181	0.091	-0.119
Replicate 2	0.139	-0.156	0.233	0.229	0.268	0.077	0.116	0.111	-0.153	-0.333	-0.056	-0.017	-0.044	0.116	-0.034	-0.026	0.048	0	-0.222	-0.07	0.063	-0.012
Replicate 3	0.023	0.01	0.12	0.226	-0.047	0.13	0.099	-0.143	-0.167	0.034	-0.026	0.061	0	0.053	0.103	-0.263	0.146	0	0.074	0.1	-0.03	0.093
Replicate 4	0.093	0.098	0.174	0.071	0.106	0.125	0.038	0.184	0.031	0.104	0.014	0.105	-0.255	-0.011	0.136	-0.059	-0.019	0.057	-0.039	-0.091	0.097	0.011
Replicate 5	-0.029	0.26	0.102	0.2	0.175	-0.034	-0.099	0.2	0.096	0.121	-0.094	-0.115	0.108	-0.048	-0.233	-0.183	0.098	0.041	0.086	-0.049	0.116	-0.049
Replicate 6		0.073	0.082	0.098	0.181	0.22	-0.024		0.056	-0.239	0.034		-0.093	0.091		-0.148	0	0.065	0.043	0.306	0.161	-0.083
Replicate 7		-0.049	0.109	0.167		0.058	0.164		0.053				0.012	-0.027			-0.091		0.188
Mean CI	0.0794	0.0377143	0.134714	0.160857	0.109	0.0898571	0.0404286	0.1178	-0.0347143	-0.057	0.0198333	0.0126	-0.0481429	0.0345714	-0.0104	-0.147333	0.0288571	0.036	0.0222857	0.0025	0.083	-0.0265
