## Supplementary Table 2 for "Non-Invasive Cancer Detection in Canine Urine through *C. elegans* Chemotaxis"

### Sheet: Sheet1
Cancer Patients
Patient Code	Name	Breed	Age	Gender	Cancer or not	Average CI	Percent Positive	# Replicates
P01	Rigsby	NA	NA	NA	Lymphoma	0.079	0.8	5
P02	Shiloh	Poodle	10	Male neutered	Oral Melanoma	0.038	0.71	7
P03	Joshua Van Gogh	NA	2	Male neutered	Mast Cell - high grade	0.135	1	7
P04	Dude Hatley	Jack Russell Terrier	7	Male	Mast Cell - low grade	0.161	1	7
P05	Nero Tremont	Retriever	8	Male neutered	Hemangiosarcoma - low grade	0.109	0.67	6
P06	Thumper	Beagle	12	Male	Soft tissue sarcoma - high grade	0.09	0.86	7
P07	Cooper Tuttle	Labrador Retriever	9	Male	Soft tissue sarcoma - low grade	0.04	0.57	7
P08	Jozy	NA	NA	NA	Mast Cell - low grade	0.118	0.8	5
Noncancer Patients
Patient Code	Name	Breed	Age	Gender	Cancer or not	Average CI	Percent Positive	# Replicates
P09	Jasmine	NA	5	NA	Noncancer	-0.035	0.57	7
P10	Luke Shirley	NA	4	NA	Noncancer	-0.057	0.5	6
P11	Moseley	Labrador Retriever	5	Male neutered	Noncancer	0.02	0.5	6
P12	Piper House	Cavalier King Charles	7	Female	Noncancer	0.013	0.6	5
P13	Louis Johnson	Sheepdog Mix	1.3	Male neutered	Noncancer	-0.048	0.29	7
P14	Macy Markham	Bulldog	6.1	Female spayed	Noncancer	0.035	0.57	7
P15	Lucy Richards	NA	6	Female spayed	Noncancer	-0.01	0.4	5
P16	Royal Bankston	Yorkshire Terrier	6.9	Male	Noncancer	-0.147	0	6
P17	Remington Rightmore	Golden Doodle	8.1	Male neutered	Noncancer	0.029	0.57	7
P18	Diamond Harris	Pit Bull	6.3	Unknown	Noncancer	0.036	0.66	7
P19	Daisy Duke Planchard	Bichon	9.8	Female spayed	Noncancer	0.022	0.71	7
P20	Roy	NA	NA	NA	Noncancer	0.002	0.33	6
P21	Common Wollett	Retriever	0.6	Male	Noncancer	0.083	0.83	6
P22	Keela Richardson	Labrador Retriever	9.1	Female spayed	Noncancer	-0.027	0.33	6
