## Supplementary Table 4 for "Non-Invasive Cancer Detection in Canine Urine through *C. elegans* Chemotaxis"

### Sheet: Sheet1
	Lymphoma										Mast Cell Tumor										Melanoma										Hemangiocarcoma
	P23	P24	P25	P26	P27	P28	P29	P30	P31	P32	P33	P34	P35	P36	P37	P38	P39	P40	P41	P42	P43	P44	P45	P46	P47	P48	P49	P50	P51	P52	P53	P54	P55	P56	P57	P58	P59	P60	P61	P62
Replicate 1	0.015	-0.024	0.096	-0.075	0.039	0.284	0.303	0.159	0.191	0.221	0.061	0.093	-0.165	0.102041	-0.096	0.022	0.128	-0.037	0.225	-0.111	0.154	0.294	-0.079	0	0.052	0.036	0.41	0.19	-0.049	0.195	0.125	0.023	-0.083	0.011	0.048	-0.016	-0.088	0	0.205	0.057
Replicate 2	0.067	0.04	0	0.031	0.041	-0.175	0.311	-0.089	-0.034	0.029	0.057	0.297	0.029	0.0983607	0.13	0.253	0.104	0.075	0.378	0.038	-0.014	0.015	0.039	0.158	0.14	0.029	0.17	-0.048	-0.134	0.165	0.246	0.284	-0.072	0.136	0.087	0.082	0.12	0.032	0.157	0.147
Replicate 3	0.143	0.108	0.068	-0.085	0.051	-0.032	0.042	0.154	0.149	0.19	0.088	-0.023	-0.082	0	0.221	0.205	-0.119	0.117	0	0.147	0.014	0.119	-0.188	0.099	0.065	0.125	0.098	-0.2	-0.084	0.067	0.062	0.034	0.073	0.063	-0.068	-0.034	0.148	0.136	0.157	0.029
Replicate 4	-0.147	0.137	0.472	-0.185	-0.071	0.088	0.342	-0.12	0.15	0.029	0.233	-0.053	-0.235	0.153153	-0.054	0.103	0.134	0.012	0.178	0.233	0	0.155	-0.048	0.106	0.04	0	-0.101	0.025	0	0.425	-0.136	0.217	0	0	0.01	0.055	0.115	0.152	0.063	0.118
Replicate 5	-0.147	-0.012	0.034	0.032	0.217	0.195	0	0.062	-0.024	-0.014	0.097	-0.075	-0.143	0.24031	0.157	0.036	0.273	0.031	-0.053	0.238	0.077	0	0.143	0.044		0.184	0.226	0.091	0.125	0.304	0.023	0.123	0.037	-0.035	0.018	-0.029	0.123	0.053	0.19
Replicate 6	0.39	0.093	0.231	-0.034	0.138		0.262	0.179	0.014	0.079				0.203252		0.104		0.073	0.341		0.297	0.068		0.099		0.119		0.205	0.032	0.067		-0.061	-0.042	0.333	0.157			0.178	-0.032
Replicate 7			0.27					0.156	-0.067							0.101			0.27							0.18									0.136				0.235
Mean CI	0.0535	0.057	0.167286	-0.0526667	0.0691667	0.072	0.21	0.0715714	0.0541429	0.089	0.1072	0.0478	-0.1192	0.132853	0.0716	0.117714	0.104	0.0451667	0.191286	0.109	0.088	0.1085	-0.0266	0.0843333	0.07425	0.0961429	0.1606	0.0438333	-0.0183333	0.203833	0.064	0.103333	-0.0145	0.0846667	0.0554286	0.0116	0.0836	0.0918333	0.139286	0.08775
