## Supplementary Table 5 for "Non-Invasive Cancer Detection in Canine Urine through *C. elegans* Chemotaxis"

### Sheet: Sheet1
Patient Code	Name	Breed	Age	Gender	Cancer or not	Average CI	Percent Positive	# Replicates
P23	Penny	German Shorthaired Pointer	10	S	Lymphoma	0.053	0.67	6
P24	BJ	Mixed Breed	13	C	Lymphoma	0.057	0.67	6
P25	Tessie	Black and Tan Coon Hound	10	S	Lymphoma	0.167	0.86	7
P26	Roxie	Labrador Retriever	9	S	Lymphoma	-0.053	0.33	6
P27	Charcoal	Labrador Retriever	9	S	Lymphoma	0.069	0.83	6
P28	Lawson	Mixed Breed	11	C	Lymphoma	0.072	0.6	5
P29	Nessi	Mixed Breed	12	S	Lymphoma	0.21	0.83	6
P30	Tilio Bird	Greyhound	9.5	C	Lymphoma	0.071	0.71	5
P31	Alize	Mixed Breed	10	S	Lymphoma	0.054	0.57	7
P32	Teri	Mixed Breed	9	S	Lymphoma	0.089	0.83	6
P33	Hershey	Labrador Retriever	8	C	Mast Cell Tumor	0.107	1	5
P34	Wiggles	Boxer	5	C	Mast Cell Tumor	0.048	0.4	5
P35	Thompson	Red Tick Coon Hound	9	C	Mast Cell Tumor	-0.119	0.2	5
P36	Terra	Chesapeake Bay Retriever	10	S	Mast Cell Tumor	0.133	0.83	6
P37	Shana	Mixed Breed	13	S	Mast Cell Tumor	0.072	0.6	5
P38	Coallie	Labrador Retriever	12	S	Mast Cell Tumor	0.118	1	7
P39	Harley	German Shepherd	14	S	Mast Cell Tumor	0.104	0.8	5
P40	Millie	Beagle	6	S	Mast Cell Tumor	0.045	0.83	6
P41	Thunder	Labrador Retriever	7	C	Mast Cell Tumor	0.191	0.71	7
P42	Boots	Mixed Breed	4	S	Mast Cell Tumor	0.109	0.8	5
P43	Anna	Mixed Breed	11	S	Melanoma	0.088	0.83	6
P44	Bear	Mixed Breed	8	M	Melanoma	0.109	0.83	6
P45	Pepper	Miniature Schnauzer	10	S	Melanoma	-0.026	0.4	5
P46	Shiloh	Basset Hound	11	S	Melanoma	0.084	0.83	6
P47	Colby	Mixed Breed	13	C	Melanoma	0.074	1	4
P48	Kio	Mixed Breed	5	S	Melanoma	0.096	0.86	7
P49	Zack	German Shepherd	11	C	Melanoma	0.16	0.8	5
P50	Charlie	Mixed Breed	12	C	Melanoma	0.044	0.67	6
P51	Shadow	Labrador Retriever	6	S	Melanoma	-0.018	0.33	6
P52	Lucky	Cocker Spaniel	13	C	Melanoma	0.204	1	6
P53	Luke	Mixed Breed	13	C	Hemangiosarcoma	0.064	0.8	5
P54	Zephyr	Bull Mastiff	10	C	Hemangiosarcoma	0.104	0.83	6
P55	Zaney	Mixed Breed	11	S	Hemangiosarcoma	-0.015	0.5	6
P56	Callie	Mixed Breed	10	S	Hemangiosarcoma	0.085	0.67	6
P57	Traveller	Mixed Breed	14	C	Hemangiosarcoma	0.055	0.86	7
P58	Pepper	Mixed Breed	6	S	Hemangiosarcoma	0.012	0.4	5
P59	Jackson	Labrador Retriever	11	C	Hemangiosarcoma	0.084	0.8	5
P60	Jake	Labrador Retriever	9	C	Hemangiosarcoma	0.092	0.83	6
P61	Bosley	Mixed Breed	7	C	Hemangiosarcoma	0.139	0.86	7
P62	Kiko	Golden Retriever	14	S	Hemangiosarcoma	0.088	1	4
